# Phylogenomic Insights into the Evolution and Origin of Nematoda

**DOI:** 10.1101/2023.12.13.571554

**Authors:** Xue Qing, Y. Miles Zhang, Sidi Sun, Mohammed Ahmed, Wen-Sui Lo, Wim Bert, Oleksandr Holovachov, Hongmei Li

## Abstract

The phylum Nematoda represents one of the most cosmopolitan and abundant metazoan groups on Earth. In this study, we reconstructed the phylogenomic tree for phylum Nematoda. A total of 60 genomes, belonging to eight nematode orders, were newly sequenced, providing the first low-coverage genomes for the orders Dorylaimida, Mononchida, Monhysterida, Chromadorida, Triplonchida, and Enoplida. The resulting phylogeny is well-resolved across most clades, with topologies remaining consistent across various reconstruction parameters. The subclass Enoplia is placed as a sister group to the rest of Nematoda, agrees with previous published phylogenies. While the order Triplonchida is monophyletic, it is not well-supported, and the order Enoplida is paraphyletic. Taxa possessing a stomatostylet form a monophyletic group; however, the superfamily Aphelenchoidea does not constitute a monophyletic clade. The genera *Trichinella* and *Trichuris* are inferred to have shared a common ancestor approximately 202 mya, a considerably later period than previously suggested. All stomatostylet-bearing nematodes are proposed to have originated ∼305 mya, corresponding to the transition from the Devonian to the Permian period. The genus *Thornia* is placed outside of Dorylaimina and Nygolaimina, disagreeing with its position in previous studies. Additionally, we tested the whole genome amplification method and demonstrated that it is a promising strategy for obtaining sufficient DNA for phylogenomic studies of microscopic eukaryotes. This study significantly expanded the current nematode genome dataset, and the well-resolved phylogeny enhances our understanding of the evolution of Nematoda.
