## Supplemental Tables for "Phylogenomic Insights into the Evolution and Origin of Nematoda"

### Sheet: Table S1
Taxa	Type	Phylum	Order	Family	Genbank	Reference	Grouping	Sampling location/Habitat
Acutogordius australiensis	Genome	Nematomorpha	Gordioidea	Gordiidae	GCA_030555515.1	doi.org/10.1016/j.cub.2023.07.003	Outgroup	N/A
Drosophila melanogaster	Genome	Arthropoda	Diptera	Drosophilidae	GCA_000001215.4	doi.org/10.1101/gr.185579.114	Outgroup	N/A
Epiperipatus broadwayi	Genome	Onychophora	N/A	Peripatidae	GCA_028023455.1	doi.org/10.1093/gbe/evad021	Outgroup	N/A
Euperipatoides rowelli	Genome	Onychophora	N/A	Peripatopsidae	GCA_003024985.2	doi.org/10.1093/gbe/evad021	Outgroup	N/A
Hyalella azteca	Genome	Arthropoda	Amphipoda	Hyalellidae	GCA_000764305.4	doi.org/10.1021/acs.est.8b00837	Outgroup	N/A
Nectonema munidae	Genome	Nematomorpha	Nectonematoidea	Nectonematidae	GCA_030549495.1	doi.org/10.1016/j.cub.2023.07.003	Outgroup	N/A
Paramacrobiotus metropolitanus	Genome	Tardigrada	Parachela	Macrobiotidae	GCA_019649055.1	doi.org/10.1098/rsob.200413	Outgroup	N/A
Priapulus caudatus	Genome	Priapulida	Priapulimorphida	Priapulidae	GCA_000485595.2	doi.org/10.1098/rsob.200413	Outgroup	N/A
Ramazzottius varieornatus	Genome	Tardigrada	Parachela	Ramazzottiidae	GCA_001949185.1	doi.org/10.1038/ncomms12808	Outgroup	N/A
Tubiluchus corallicola	Genome	Priapulida	Priapulimorphida	Tubiluchidae	GCA_030141605.1	doi.org/10.1093/gbe/evad103	Outgroup	N/A
Acanthocheilonema viteae	Genome	Nematoda	Rhabditida	Onchocercidae	GCA_900537255.1	wormbase.org	Ingroup	N/A
Acrobeloides nanus	Genome	Nematoda	Rhabditida	Cephalobidae	GCA_900406225.1	doi.org/10.1073/pnas.1720817115	Ingroup	N/A
Aetholaimus rotundicauda	Genome	Nematoda	Dorylaimida	Aetholaimidae	PRJNA1128552	This study	Ingroup	Linzhi, Xizang/Grassland
Allodiplogaster sudhausi	Genome	Nematoda	Rhabditida	Diplogasteridae	GCA_945643635.1	doi.org/10.1016/j.celrep.2018.05.008	Ingroup	N/A
Amplimerlinius macrurus	Genome	Nematoda	Rhabditida	Dolichodoridae	PRJNA1128552	This study	Ingroup	Linzhi, Xizang/Grassland
Anaplectus varicaudatus	Genome	Nematoda	Plectida	Plectidae	PRJNA1128552	This study	Ingroup	NAU campus/Moss
Ancylostoma ceylanicum	Genome	Nematoda	Rhabditida	Ancylostomatidae	GCA_000402015	doi.org/10.1038/s41588-018-0262-1	Ingroup	N/A
Angiostrongylus cantonensis	Genome	Nematoda	Rhabditida	Metastrongylidae	GCA_001884285.1	doi.org/10.1016/j.actatropica.2015.04.012	Ingroup	N/A
Anisakis simplex	Genome	Nematoda	Rhabditida	Anisakidae	GCA_900617985.1	doi.org/10.1038/s41588-018-0262-1	Ingroup	N/A
Anticoma sp.	Genome	Nematoda	Enoplida	Anticomidae	PRJNA1128552	This study	Ingroup	Yantai, Shandong, beach sediment
Aphelenchoides blasthophrus	Genome	Nematoda	Rhabditida	Aphelenchoididae	PRJNA1128552	This study	Ingroup	Pure culture, NAU Nematology lab
Aphelenchoides smolae	Genome	Nematoda	Rhabditida	Aphelenchoididae	PRJNA1128552	This study	Ingroup	Pure culture, NAU Nematology lab
Aphelenchus avenae	Genome	Nematoda	Rhabditida	Aphelenchidae	GCA_020875895.1	doi.org/10.1038/s42003-021-02778-8	Ingroup	N/A
Aphelenchus sp.	Genome	Nematoda	Rhabditida	Aphelenchidae	PRJNA1128552	This study	Ingroup	Nanyang, Henan/Moss
Ascaris suum	Genome	Nematoda	Rhabditida	Ascarididae	GCA_013433145.1	doi.org/10.1101/gr.225730.117	Ingroup	N/A
Basiria aberrans	Genome	Nematoda	Rhabditida	Tylenchidae	PRJNA1128552	This study	Ingroup	Huaian, Jiangsu/Grassland
Brugia malayi	Genome	Nematoda	Rhabditida	Onchocercidae	GCF_000002995.4	doi.org/10.1126/science.1145406	Ingroup	N/A
Bunonema sp. RGD898	Genome	Nematoda	Rhabditida	Bunonematidae	GCA_014805405.1	doi.org/10.1093/molbev/msaa235	Ingroup	N/A
Bursaphelenchus okinawaensis	Genome	Nematoda	Rhabditida	Aphelenchoididae	GCA_904067145.1	doi.org/10.1128/mra.01000-20	Ingroup	N/A
Bursaphelenchus xylophilus	Genome	Nematoda	Rhabditida	Aphelenchoididae	GCA_000231135.1	doi.org/10.1371/journal.ppat.1002219	Ingroup	N/A
Caenorhabditis briggsae	Genome	Nematoda	Rhabditida	Rhabditidae	GCA_000004555.3	doi.org/10.1371/journal.pbio.0000045	Ingroup	N/A
Caenorhabditis elegans	Genome	Nematoda	Rhabditida	Rhabditidae	GCF_000002985.6	doi.org/10.1126/science.282.5396.2012	Ingroup	N/A
Caenorhabditis nigoni	Genome	Nematoda	Rhabditida	Rhabditidae	GCA_001643685.2	doi.org/10.1093/nar/gkx1277	Ingroup	N/A
Caenorhabditis remanei	Genome	Nematoda	Rhabditida	Rhabditidae	GCA_010183535.1	doi.org/10.1534/genetics.119.303018	Ingroup	N/A
Coomansus parvus	Genome	Nematoda	Mononchida	Mononchidae	PRJNA1128552	This study	Ingroup	Kunming, Yunnan/Grassland
Cruznema velatum	Genome	Nematoda	Rhabditida	Rhabditidae	PRJNA1128552	This study	Ingroup	Heyuan, Guangdong/Soil of chestnut orchard
Deladenus aridus	Genome	Nematoda	Rhabditida	Sphaerulariidae	PRJNA1128552	This study	Ingroup	Linzhi, Xizang/Grassland
Deladenus siricidicola	Genome	Nematoda	Rhabditida	Sphaerulariidae	GCA_009724625.1	doi.org/10.21307/jofnem-2019-036	Ingroup	N/A
Demaniella sp.	Genome	Nematoda	Rhabditida	Diplogasteridae	PRJNA1128552	This study	Ingroup	Nanjing, Jiangsu/Forest soil
Desmolaimus sp.	Genome	Nematoda	Monhysterida	Linhomoeidae	PRJNA1128552	This study	Ingroup	Yantai, Shandong, beach sediment
Dichromadora sp.	Genome	Nematoda	Chromadorida	Chromadoridae	PRJNA1128552	This study	Ingroup	Yantai, Shandong, beach sediment
Dictyocaulus viviparus	Genome	Nematoda	Rhabditida	Metastrongylidae	GCA_000816705.1	doi.org/10.1038/srep20316	Ingroup	N/A
Diphtherophora sp.	Genome	Nematoda	Triplonchida	Diphtherophoridae	PRJNA1128552	This study	Ingroup	NAU campus/Moss
Diplogasteroides magnus	Genome	Nematoda	Rhabditida	Diplogasteroididae	GCA_014805445.1	doi.org/10.1093/molbev/msaa235	Ingroup	N/A
Diploscapter coronatus	Genome	Nematoda	Rhabditida	Rhabditidae	GCA_002207785.1	doi.org/10.1186/s12864-017-3860-x	Ingroup	N/A
Diploscapter pachys	Genome	Nematoda	Rhabditida	Rhabditidae	GCA_002287525.1	doi.org/10.1016/j.cub.2017.08.038	Ingroup	N/A
Dirofilaria immitis	Genome	Nematoda	Rhabditida	Onchocercidae	GCA_013365355.1	doi.org/10.1099/mgen.0.000487	Ingroup	N/A
Discolaimus major	Genome	Nematoda	Dorylaimida	Qudsianematidae	PRJNA1128552	This study	Ingroup	Nanyang, Henan/Moss
Distolabrellus veechi	Genome	Nematoda	Rhabditida	Rhabditidae	PRJNA1128552	This study	Ingroup	Huainan, Anhui/Wheat field
Ditylenchus destructor	Genome	Nematoda	Rhabditida	Anguinidae	GCA_001579705.1	doi.org/10.1098/rspb.2016.0942	Ingroup	N/A
Ditylenchus dipsaci	Genome	Nematoda	Rhabditida	Anguinidae	GCA_029232805.1	doi.org/10.2478/jofnem-2022-0058	Ingroup	N/A
Ditylenchus sp.	Genome	Nematoda	Rhabditida	Anguinidae	PRJNA1128552	This study	Ingroup	Pure culture, NAU Nematology lab
Dorylaimoides thornei	Genome	Nematoda	Dorylaimida	Mydonomidae	PRJNA1128552	This study	Ingroup	NAU campus/Moss
Dorylaimopsis sp.	Transcriptome	Nematoda	Araeolaimida	Comesomatidae	SRX12418510	doi.org/10.3389/fevo.2021.769565	Ingroup	N/A
Dracunculus medinensis	Genome	Nematoda	Rhabditida	Dracunculidae	GCA_900625125.1	doi.org/10.1038/s41588-018-0262-1	Ingroup	N/A
Ecphyadophora sp.	Genome	Nematoda	Rhabditida	Tylenchidae	PRJNA1128552	This study	Ingroup	Dr. Kan Zhuo, South China Agricultural University
Elaeophora elaphi	Genome	Nematoda	Rhabditida	Onchocercidae	GCA_000499685.1	doi.org/10.1038/s41588-018-0262-1	Ingroup	N/A
Enoplolaimus lenunculus	Genome	Nematoda	Enoplida	Thoracostomopsidae	GCA_030248215.1	doi.org/10.1093/nar/gkad647	Ingroup	N/A
Enterobius vermicularis	Genome	Nematoda	Rhabditida	Oxyuridae	GCA_900576705.1	doi.org/10.1038/s41588-018-0262-1	Ingroup	N/A
Epsilonema sp. ZAB3 2	Genome	Nematoda	Desmodorida	Epsilonematidae	GCA_030247985.1	doi.org/10.1093/nar/gkad647	Ingroup	N/A
Etamphidelus pieterloofi	Genome	Nematoda	Enoplida	Alaimidae	PRJNA1128552	This study	Ingroup	NAU campus/Moss
Eudorylaimus piceae	Genome	Nematoda	Dorylaimida	Qudsianematidae	PRJNA1128552	This study	Ingroup	NAU campus/Moss
Geocenamus quadrifer	Genome	Nematoda	Rhabditida	Dolichodoridae	PRJNA1128552	This study	Ingroup	Qiqihar, Heilongjiang/Grassland
Globodera pallida	Genome	Nematoda	Rhabditida	Heteroderidae	GCA_020449905.1	doi.org/10.1111/mec.16505	Ingroup	N/A
Globodera rostochiensis	Genome	Nematoda	Rhabditida	Heteroderidae	GCA_900079975.1	doi.org/10.1186/s13059-016-0985-1	Ingroup	N/A
Gongylonema pulchrum	Genome	Nematoda	Rhabditida	Gongylonematidae	GCA_900617915.1	doi.org/10.1038/s41588-018-0262-1	Ingroup	N/A
Haemonchus contortus	Genome	Nematoda	Rhabditida	Trichostrongylidae	GCA_000469685.2	doi.org/10.1186/gb-2013-14-8-r88	Ingroup	N/A
Halicephalobus mephisto	Genome	Nematoda	Rhabditida	Panagrolaimidae	GCA_009193035.1	doi.org/10.1038/s41467-019-13245-8	Ingroup	N/A
Halichoanolaimus dolichurus	Transcriptome	Nematoda	Chromadorida	Selachinematidae	SRX12400622	doi.org/10.3389/fevo.2021.769565	Ingroup	N/A
Halomonhystera disjuncta	Genome	Nematoda	Monhysterida	Monhysteridae	PRJNA1128552	This study	Ingroup	Yantai, Shandong, beach sediment
Helicotylenchus digitiformis	Genome	Nematoda	Rhabditida	Hoplolaimidae	PRJNA1128552	This study	Ingroup	Nanyang, Henan/Moss
Heligmosomoides polygyrus	Genome	Nematoda	Rhabditida	Strongylidae	GCA_947396885.1	doi.org/10.1038/s41467-023-43556-w	Ingroup	N/A
Hemicriconemoides parasinensis	Genome	Nematoda	Rhabditida	Criconematidae	PRJNA1128552	This study	Ingroup	Nanjing, Jiangsu/Forest soil
Heterodera glycines	Genome	Nematoda	Rhabditida	Heteroderidae	GCA_004148225.2	doi.org/10.1186/s12864-019-5485-8	Ingroup	N/A
Heterodera schachtii	Genome	Nematoda	Rhabditida	Heteroderidae	GCA_019095935.1	doi.org/10.1038/s41467-022-33769-w	Ingroup	N/A
Heterodera sturhani	Genome	Nematoda	Rhabditida	Heteroderidae	PRJNA1128552	This study	Ingroup	Xuzhou, Jiangsu/wheat field
Heterorhabditis bacteriophora	Genome	Nematoda	Rhabditida	Heterorhabditidae	GCA_000223415.1	doi.org/10.1371/journal.pone.0069618	Ingroup	N/A
Hoplolaimus columbus	Genome	Nematoda	Rhabditida	Hoplolaimidae	GCA_016433075.1	doi.org/10.1094/PHYTO-12-20-0536-A	Ingroup	N/A
Iotonchus arcuatus	Genome	Nematoda	Mononchida	Iotonchidae	PRJNA1128552	This study	Ingroup	Sanya, Hainan/Grassland
Ironus dentifurcatus	Genome	Nematoda	Enoplida	Ironidae	PRJNA1128552	This study	Ingroup	NAU campus/Moss
Koerneria luziae	Genome	Nematoda	Triplonchida	Neodiplogasteridae	GCA_014805365.1	doi.org/10.1093/molbev/msaa235	Ingroup	N/A
Levipalatum texanum	Genome	Nematoda	Rhabditida	Diplogasteridae	GCA_014805385.1	doi.org/10.1093/molbev/msaa235	Ingroup	N/A
Linhomoeus sp. GSCO2 2	Genome	Nematoda	Monhysterida	Linhomoeidae	GCA_030248115.1	doi.org/10.1093/nar/gkad647	Ingroup	N/A
Litomosoides sigmodontis	Genome	Nematoda	Rhabditida	Onchocercidae	GCA_013365315.1	doi.org/10.1099/mgen.0.000487	Ingroup	N/A
Loa loa	Genome	Nematoda	Rhabditida	Onchocercidae	GCA_000183805.3	doi.org/10.1038/ng.2585	Ingroup	N/A
Longidorus juglans	Genome	Nematoda	Dorylaimida	Longidoridae	PRJNA1128552	This study	Ingroup	Nanyang, Henan/Moss
Filenchus acutus	Genome	Nematoda	Rhabditida	Tylenchidae	PRJNA1128552	This study	Ingroup	NAU campus/Moss
Meloidogyne floridensis	Genome	Nematoda	Rhabditida	Meloidogynidae	GCA_003693605.1	doi.org/10.1093/gbe/evx201	Ingroup	N/A
Meloidogyne graminicola	Genome	Nematoda	Rhabditida	Meloidogynidae	GCA_002778205.2	doi.org/10.1016/j.gene.2021.145748	Ingroup	N/A
Meloidogyne incognita	Genome	Nematoda	Rhabditida	Meloidogynidae	GCA_900182535.1	doi.org/10.1371/journal.pgen.1006777	Ingroup	N/A
Meloidogyne javanica	Genome	Nematoda	Rhabditida	Meloidogynidae	GCA_900003945.1	doi.org/10.1371/journal.pgen.1006777	Ingroup	N/A
Mesocriconema ornatum	Genome	Nematoda	Rhabditida	Criconematidae	PRJNA1128552	This study	Ingroup	Nanning, Guangxi/Pitaya orchard
Mesorhabditis belari	Genome	Nematoda	Rhabditida	Mesorhabditidae	GCA_900631915.1	doi.org/10.1126/science.aau0099	Ingroup	N/A
Mesorhabditis monhystera	Genome	Nematoda	Rhabditida	Mesorhabditidae	PRJNA1128552	This study	Ingroup	Huainan, Anhui/Wheat field
Metachromadora vivipara	Transcriptome	Nematoda	Desmodorida	Desmodoridae	SRX12684734	doi.org/10.1093/zoolinnean/zlac070	Ingroup	N/A
Micoletzkya japonica	Genome	Nematoda	Rhabditida	Diplogasteridae	GCA_900490955.1	doi.org/10.1101/gr.234971.118	Ingroup	N/A
Miconchus hopperi	Genome	Nematoda	Mononchida	Anatonchidae	PRJNA1128552	This study	Ingroup	NAU campus/Moss
Microlaimidae sp YZB2 3	Genome	Nematoda	Desmodorida	Microlaimidae	GCA_030248175.1	doi.org/10.1093/nar/gkad647	Ingroup	N/A
Mylonchulus hawaiiensis	Genome	Nematoda	Mononchida	Mononchidae	PRJNA1128552	This study	Ingroup	NAU campus/Moss
Necator americanus	Genome	Nematoda	Rhabditida	Ancylostomatidae	GCF_000507365.1	doi.org/10.1038/ng.2875	Ingroup	N/A
Neocamacolaimus parasiticus	Transcriptome	Nematoda	Plectida	Camacolaimidae	PRJNA707491	doi.org/10.3389/fevo.2021.769565	Ingroup	N/A
Nippostrongylus brasiliensis	Genome	Nematoda	Rhabditida	Trichostrongylidae	GCA_900618405.1	doi.org/10.1038/s41588-018-0262-1	Ingroup	N/A
Oesophagostomum dentatum	Genome	Nematoda	Rhabditida	Strongylidae	GCA_000797555.1	doi.org/10.1038/s41588-018-0262-1	Ingroup	N/A
Ogma sp.	Genome	Nematoda	Rhabditida	Criconematidae	PRJNA1128552	This study	Ingroup	NAU campus/Moss
Onchocerca ochengi	Genome	Nematoda	Rhabditida	Onchocercidae	GCA_000950515.2	doi.org/10.1038/s41588-018-0262-1	Ingroup	N/A
Oscheius tipulae	Genome	Nematoda	Rhabditida	Rhabditidae	GCA_900184235.1	doi.org/10.1534/genetics.117.203521	Ingroup	N/A
Oxybelondira paraperplexa	Genome	Nematoda	Dorylaimida	Belondiridae	PRJNA1128552	This study	Ingroup	NAU campus/Moss
Panagrellus redivivus	Genome	Nematoda	Rhabditida	Panagrolaimidae	GCA_000341325.1	doi.org/10.1534/genetics.112.148809	Ingroup	N/A
Panagrolaimus davidi	Genome	Nematoda	Rhabditida	Panagrolaimidae	PRJNA245862	doi.org/10.1371/journal.pone.0104526	Ingroup	N/A
Panagrolaimus superbus	Genome	Nematoda	Rhabditida	Panagrolaimidae	GCA_901766145.1	doi.org/10.1016/j.isci.2019.10.039	Ingroup	N/A
Paractinolaimus indicus	Genome	Nematoda	Dorylaimida	Actinolaimidae	PRJNA1128552	This study	Ingroup	Nanjing, Jiangsu/Forest soil
Paralinhomoeus sp.	Genome	Nematoda	Monhysterida	Linhomoeidae	GCA_030248085.1	doi.org/10.1093/nar/gkad647	Ingroup	N/A
Parapristionchus giblindavisi	Genome	Nematoda	Rhabditida	Diplogasteridae	GCA_900491355.1	doi.org/10.1101/gr.234971.118	Ingroup	N/A
Parascaris univalens	Genome	Nematoda	Rhabditida	Ascarididae	GCA_002259215.1	doi.org/10.1101/gr.225730.117	Ingroup	N/A
Parastrongyloides trichosuri	Genome	Nematoda	Rhabditida	Strongyloididae	GCA_000941615.1	doi.org/10.1038/ng.3495	Ingroup	N/A
Paravulvus hartingii	Genome	Nematoda	Dorylaimida	Nygolaimidae	PRJNA1128552	This study	Ingroup	NAU campus/Moss
Plectus aquatilis	Genome	Nematoda	Plectida	Plectidae	PRJNA1128552	This study	Ingroup	Quzhou, Zhejiang/Forest
Plectus sambesii	Genome	Nematoda	Plectida	Plectidae	GCA_002796945.1	doi.org/10.1038/s41588-018-0061-8	Ingroup	N/A
Poikilolaimus oxycercus	Genome	Nematoda	Rhabditida	Rhabditidae	PRJNA1128552	This study	Ingroup	NAU campus/Moss
Pontonema vulgare	Transcriptome	Nematoda	Enoplida	Oncholaimidae	PRJNA506154	doi.org/10.1186/s12862-019-1444-x	Ingroup	N/A
Pratylenchus scribneri	Genome	Nematoda	Rhabditida	Pratylenchidae	PRJNA1128552	This study	Ingroup	Luoyang, Henan/wheat rhizosphere
Prionchulus muscorum	Genome	Nematoda	Mononchida	Mononchidae	PRJNA1128552	This study	Ingroup	Nanjing, Jiangsu/Forest soil
Prismatolaimus dolichurus	Genome	Nematoda	Triplonchida	Prismatolaimidae	PRJNA1128552	This study	Ingroup	Nanjing, Jiangsu/Forest soil
Pristionchus exspectatus	Genome	Nematoda	Rhabditida	Neodiplogasteridae	GCA_900380275.1	doi.org/10.1101/gr.234971.118	Ingroup	N/A
Pristionchus japonicus	Genome	Nematoda	Rhabditida	Neodiplogasteridae	GCA_900490845.1	doi.org/10.1101/gr.234971.118	Ingroup	N/A
Pristionchus pacificus	Genome	Nematoda	Rhabditida	Neodiplogasteridae	GCA_000180635.4	doi.org/10.1016/j.celrep.2017.09.077	Ingroup	N/A
Prodorylaimus andrassyi	Genome	Nematoda	Dorylaimida	Dorylaimidae	PRJNA1128552	This study	Ingroup	NAU campus/Moss
Propanagrolaimus ju765	Genome	Nematoda	Rhabditida	Panagrolaimidae	GCA_901765185.1	doi.org/10.1016/j.isci.2019.10.039	Ingroup	N/A
Propanagrolaimus sp.	Genome	Nematoda	Rhabditida	Panagrolaimidae	PRJNA1128552	This study	Ingroup	NAU campus/Moss
Psedaphelenchus paraguangdaugonsis	Genome	Nematoda	Rhabditida	Aphelenchoididae	PRJNA1128552	This study	Ingroup	Dr. Kan Zhuo, South China Agricultural University
Pseudacrobeles variabilis	Genome	Nematoda	Rhabditida	Cephalobidae	PRJNA1128552	This study	Ingroup	Nanjing, Jiangsu/Forest soil
Pseudaphelenchus guangdangresis	Genome	Nematoda	Rhabditida	Aphelenchoididae	PRJNA1128552	This study	Ingroup	Dr. Kan Zhuo, South China Agricultural University
Ptycholaimellus sp.	Genome	Nematoda	Chromadorida	Chromadoridae	GCA_030248095.1	doi.org/10.1093/nar/gkad647	Ingroup	N/A
Radopholus similis	Genome	Nematoda	Rhabditida	Pratylenchidae	GCA_004764675.1	doi.org/10.1371/journal.pone.0224391	Ingroup	N/A
Rhabditophanes kr3021	Genome	Nematoda	Rhabditida	Alloionematidae	GCA_000944355.1	doi.org/10.1038/ng.3495	Ingroup	N/A
Rhynchonema sp. JSB1 4	Genome	Nematoda	Monhysterida	Xyalidae	GCA_030248065.1	doi.org/10.1093/nar/gkad647	Ingroup	N/A
Romanomermis culicivorax	Genome	Nematoda	Mermithida	Mermithidae	GCA_001039655.1	doi.org/10.1186/1471-2164-14-923	Ingroup	N/A
Rotylenchulus reniformis	Genome	Nematoda	Rhabditida	Hoplolaimidae	GCA_001026735.1	doi.org/10.21307/jofnem-2019-013	Ingroup	N/A
Rotylenchus zhongshanensis	Genome	Nematoda	Rhabditida	Hoplolaimidae	PRJNA1128552	This study	Ingroup	Nanjing, Jiangsu/Forest soil
Sabatieria punctata GST5 4	Genome	Nematoda	Araeolaimida	Comesomatidae	GCA_030248155.1	doi.org/10.1093/nar/gkad647	Ingroup	N/A
Sectonema barbatoides	Genome	Nematoda	Dorylaimida	Aporcelaimidae	PRJNA1128552	This study	Ingroup	NAU campus/Moss
Setaria digitata	Genome	Nematoda	Rhabditida	Setariidae	GCA_900083525.1	doi.org/10.1093/gbe/evaa017	Ingroup	N/A
Soboliphyme baturini	Genome	Nematoda	Dioctophymatida	Soboliphymatidae	GCA_900618415.1	doi.org/10.1038/s41588-018-0262-1	Ingroup	N/A
Sphaerolaimus sp.	Transcriptome	Nematoda	Monhysterida	Sphaerolaimidae	PRJNA768956	doi.org/10.3389/fevo.2021.769565	Ingroup	N/A
Steinernema carpocapsae	Genome	Nematoda	Rhabditida	Steinernematidae	GCA_000757645.3	doi.org/10.1186/s13059-015-0746-6	Ingroup	N/A
Strongyloides ratti	Genome	Nematoda	Rhabditida	Strongyloididae	GCF_001040885.1	doi.org/10.1038/ng.3495	Ingroup	N/A
Subanguina moxae	Genome	Nematoda	Rhabditida	Anguinidae	GCA_000981365.1	doi.org/10.1163/15685411-00002885	Ingroup	N/A
Syphacia muris	Genome	Nematoda	Rhabditida	Oxyuridae	PRJEB524	doi.org/10.1038/s41588-018-0262-1	Ingroup	N/A
Teladorsagia circumcincta	Genome	Nematoda	Rhabditida	Trichostrongylidae	GCA_002352805.1	doi.org/10.1080/23802359.2019.1660241	Ingroup	N/A
Thelazia callipaeda	Genome	Nematoda	Rhabditida	Thelaziidae	GCA_900618365.1	doi.org/10.1038/s41588-018-0262-1	Ingroup	N/A
Theristus sp LFF4 11	Genome	Nematoda	Rhabditida	Thelaziidae	GCA_030248135.1	doi.org/10.1093/nar/gkad647	Ingroup	N/A
Thornia sp.	Genome	Nematoda	Dorylaimida	Qudsianematidae	PRJNA1128552	This study	Ingroup	Nanjing, Jiangsu/Forest soil
Toxocara canis	Genome	Nematoda	Rhabditida	Toxocaridae	GCA_000803305.1	doi.org/10.1038/ncomms7145	Ingroup	N/A
Trachactinolaimus nanjingensis	Genome	Nematoda	Dorylaimida	Actinolaimidae	PRJNA1128552	This study	Ingroup	Nanjing, Jiangsu/Moss
Trichinella britovi	Genome	Nematoda	Trichinellida	Trichinellidae	GCA_001447585.1	doi.org/10.1038/ncomms10513	Ingroup	N/A
Trichodorus pakistanensis	Genome	Nematoda	Triplonchida	Trichodoridae	PRJNA1128552	This study	Ingroup	Qiqihar, Heilongjiang/Grassland
Trichuris muris	Genome	Nematoda	Trichinellida	Trichuridae	GCA_000612645.2	doi.org/10.1038/ng.3010	Ingroup	N/A
Trileptium ribeirensis ZGG4 2	Genome	Nematoda	Enoplida	Thoracostomopsidae	GCA_030248225.1	doi.org/10.1093/nar/gkad647	Ingroup	N/A
Tripyla glomerans	Genome	Nematoda	Triplonchida	Tripylidae	PRJNA1128552	This study	Ingroup	Nanjing, Jiangsu/Forest soil
Tripylina zhejiangensis	Genome	Nematoda	Enoplida	Trischistomatidae	PRJNA1128552	This study	Ingroup	NAU campus/Moss
Trischistoma pellucidum	Genome	Nematoda	Enoplida	Trischistomatidae	PRJNA1128552	This study	Ingroup	Nanjing, Jiangsu/Forest soil
Trissonchulus latispiculum	Genome	Nematoda	Enoplida	Ironidae	GCA_030248195.1	doi.org/10.1093/nar/gkad647	Ingroup	N/A
Tylencholaimus nagauriensis	Genome	Nematoda	Dorylaimida	Tylencholaimidae	PRJNA1128552	This study	Ingroup	Nanjing, Jiangsu/Forest soil
Tylenchorhynchus microconus	Genome	Nematoda	Rhabditida	Dolichodoridae	PRJNA1128552	This study	Ingroup	Heze, Shandong/Soybean rhizosphere
Tylenchulus semipenetrans	Genome	Nematoda	Rhabditida	Tylenchulidae	PRJNA1128552	This study	Ingroup	Dr. Guokun Liu, Fujian Agriculture and Forestry University
Wuchereria bancrofti	Genome	Nematoda	Rhabditida	Onchocercidae	GCA_005281725.1	doi.org/10.1111/mec.13574	Ingroup	N/A

### Sheet: Table S2
Table S3: Scripts used for phylogenomic analyses in IQ-TREE and ASTRAL
50p Nuc matrix
Genetrees	iqtree2 -s ../../Nem_nuc50_spruceup95.fasta -S ../../Nem_nuc50.part -B 1000 -nt 16 -pre Nem_50p_nuc_loci
Concordance	iqtree2 -t ../../MFP/50p_nuc/Nem_50p_nuc_sym.treefile --gcf Nem_50p_nuc_loci.treefile -s ../../Nem_nuc50_spruceup95.fasta --scf 100 --prefix Nem_50p_nuc_concord -T 16
Regular	iqtree2 -s ../../Nem_nuc50_spruceup95.fasta -m MFP -spp ../../Nem_nuc50.part -B 1000 -alrt 1000 -nt 16 -pre Nem50_nuc_reg -bnni
Symmetry	iqtree2 -s ../../Nem_nuc50_spruceup95.fasta -m MFP -spp ../../Nem_nuc50.part -B 1000 -alrt 1000 -nt 16 -pre Nem_50p_nuc_sym -bnni --symtest-remove-bad
GHOST	iqtree2 -s ../../Nem_nuc50_spruceup95.fasta -m GTR+FO*H4 -B 1000 -nt 16 -pre Nem_50p_nuc_ghost -st DNA -alrt 1000 -wspm -safe
ASTRAL	java -jar astral.5.7.8.jar -i Nem_50p_aa_loci_BS10.treefile -o Nem_50p_aa_ASTRAL.treefile
50p AA matrix
Genetrees	iqtree2 -s ../../Nem_aa50_spruceup95.fasta -S ../../Nem_aa50.part -B 1000 -nt 16 -pre Nem_50p_aa_loci
Concordance	iqtree2 -t ../../MFP/50p_aa/Nem_50p_aa_sym.treefile --gcf Nem_50p_aa_loci.treefile -s ../../Nem_aa50_spruceup95.fasta --scf 100 --prefix Nem_50p_aa_concord -T 16
Regular	iqtree2 -s ../../Nem_aa50_spruceup95.fasta -m MFP -spp ../../Nem_aa50.part -B 1000 -alrt 1000 -nt 16 -pre Nem_50p_aa_reg -bnni
Symmetry	iqtree2 -s ../../Nem_aa50_spruceup95.fasta -m MFP -spp ../../Nem_aa50.part -B 1000 -alrt 1000 -nt 16 -pre Nem_50p_aa_sym -bnni --symtest-remove-bad
GHOST	iqtree2 -s ../../Nem_aa50_spruceup95.fasta -m LG+FO*H4 -B 1000 -nt 16 -pre Nem_50p_aa_ghost -st AA -alrt 1000 -wspm -safe
PMSFC20	iqtree2 -s ../../Nem_aa50_spruceup95.fasta -m LG+C20+F+G -nt 16 -pre Nem_50p_aa_PMSFC20 -ft ../../MFP/50p_aa/Nem_50p_aa_sym.treefile -mwopt -bb 1000
ASTRAL	java -jar astral.5.7.8.jar -i Nem_50p_nuc_loci_BS10.treefile -o Nem_50p_nuc_ASTRAL.treefile
70p Nuc matrix
Genetrees	iqtree2 -s ../../Nem_nuc70_spruceup95.fasta -S ../../Nem_nuc70.part -B 1000 -nt 16 -pre Nem_70p_nuc_loci
Concordance	iqtree2 -t ../../MFP/70p_nuc/Nem_70p_nuc_sym.treefile --gcf Nem_70p_nuc_loci.treefile -s ../../Nem_nuc70_spruceup95.fasta --scf 100 --prefix Nem_70p_nuc_concord -T 16
Regular	iqtree2 -s ../../Nem_nuc70_spruceup95.fasta -m MFP -spp ../../Nem_nuc70.part -B 1000 -alrt 1000 -nt 16 -pre Nem_70p_nuc_reg -bnni
Symmetry	iqtree2 -s ../../Nem_nuc70_spruceup95.fasta -m MFP -spp ../../Nem_nuc70.part -B 1000 -alrt 1000 -nt 16 -pre Nem_70p_nuc_sym -bnni --symtest-remove-bad
GHOST	iqtree2 -s ../../Nem_nuc70_spruceup95.fasta -m GTR+FO*H4 -B 1000 -nt 16 -pre Nem_70p_nuc_ghost -st DNA -alrt 1000 -wspm -safe
ASTRAL	java -jar astral.5.7.8.jar -i Nem_70p_aa_loci_BS10.treefile -o Nem_70p_aa_ASTRAL.treefile
70p AA matrix
Genetrees	iqtree2 -s ../../Nem_aa70_spruceup95.fasta -S ../../Nem_aa70.part -B 1000 -nt 16 -pre Nem_70p_aa_loci
Concordance	iqtree2 -t ../../MFP/70p_aa/Nem_70p_aa_sym.treefile --gcf Nem_70p_aa_loci.treefile -s ../../Nem_aa70_spruceup95.fasta --scf 100 --prefix Nem_70p_aa_concord -T 16
Regular	iqtree2 -s ../../Nem_aa70_spruceup95.fasta -m MFP -spp ../../Nem_aa70.part -B 1000 -alrt 1000 -nt 16 -pre Nem_70p_aa_reg -bnni
Symmetry	iqtree2 -s ../../Nem_aa70_spruceup95.fasta -m MFP -spp ../../Nem_aa70.part -B 1000 -alrt 1000 -nt 16 -pre Nem_70p_aa_sym -bnni --symtest-remove-bad
GHOST	iqtree2 -s ../../Nem_aa70_spruceup95.fasta -m LG+FO*H4 -B 1000 -nt 16 -pre Nem_70p_aa_ghost -st AA -alrt 1000 -wspm -safe
PMSFC60	iqtree2 -s ../../Nem_aa70_spruceup95.fasta -m LG+C60+F+G -nt 8 -pre Nem_70p_aa_PMSFC60 -ft ../../MFP/70p_aa/Nem_70p_aa_sym.treefile -mwopt -bb 1000
ASTRAL	java -jar astral.5.7.8.jar -i Nem_70p_nuc_loci_BS10.treefile -o Nem_70p_nuc_ASTRAL.treefile

### Sheet: Table S3
Phylum	Order/Infraorder	Family	Species	Age (mya)	Fossilization-locality	Reference	Nodes	Notes
Priapulida	Priapulimorpha	Priapulidae	Ercaivermis sparios, Xiaoheiqingella peculiaris, Yunnanpriapulus halteroformis	518	Compression fossil	Huang et al 2004, Wang et al 2023	1
Nematoda	?	Unknown	unknown	470	Trace	Baliński et al 2013	2
Nematoda	Mermithida	Mermithidae	Cretacimermis libani	126.3	Lebanese amber	Poinar et al 1994, Poinar 2011	3
Nematoda	Rhabditida/Spiruromorpha	Heteroxynematidae	Paleoxyuris cockburni	240	Coprolite	Hugot et al 2014	4
Nematoda	Rhabditida/Ascaridomorpha	Ascarididae	Ascarites rufferi	236	Coprolite	Da Silva et al 2014	5
Nematoda	Rhabditida/Rhabditomorpha	Heterorhabditidae	Proheterorhabditis burmanicus	98.17	Burmese amber	Poinar 2011, 2015	6
Nematoda	Rhabditida/Tylenchomorpha	Aphelenchoididae	Palaeoaphelenchoides balticus	34	Baltic amber	Poinar 2011	7	Used twice as Aphelenochoididae is not monophyletic
Nematoda	Rhabditida/Tylenchomorpha	Sphaerulariidae	Tripius balticus	34	Baltic amber	Poinar 2011	8

### Sheet: Table 4
	Assembly statistic									DNA extraction/amplification
Species	Total length (pre-triming)	Median cov. (pre-triming)	Contig No. (pre-triming)	Total length (post-triming)	Median cov. (post-triming)	Contig No. (post-triming)	N50 (pre-triming)	Longest Contig (Mb)	N50 (post-triming)	Concentration (ng/μL)	Total amount (μ)	Individuals No.
Aetholaimus rotundicauda	186985772	28	444413		16.4084	8453	1506	0.069891	5988	733	29.3	4
Amplimerlinius macrurus	517368814	10.3636	1967219	76638318	8.40695	12213	577	0.076803	6789	585	23.4	6
Anaplectus varicaudatus	497664345	7.37634	1215415	48154771	10.2917	9548	934	0.06487	5011	993	39.7	3
Anticoma sp.	548541715	13.3	2689927	24675966	9.51911	5479	455	0.028317	4366	807	32.3	1
Aphelenchoides blasthophrus (direct extraction)	599212537	2.44635	1332601	105102714	6.50044	8976	613	0.775481	31260	19.7	0.748	25470 (direct extraction)
Aphelenchoides blasthophrus (WGA)	358510036	8.99545	1242964	10115832	15.5658	2450	445	0.018744	3937	149	5.96	10
Aphelenchoides smolae (direct extraction)	445174002	3.15997	954818	80025307	8.53959	8797	660	0.564959	12770	17.1	0.684	20000 (direct extraction)
Aphelenchoides smolae (WGA)	322623134	5.94815	629229	48898760	15.5148	7122	834	0.344991	7163	541	21.6	10
Aphelenchus sp.	379757858	9.0873	868347	67615594	13.5589	11376	921	0.064251	6208	1190	47.6	6
Basiria aberrans	146897043	3.20225	155160	39871746	63.5927	2268	2724	0.211258	27889	311	12.1	4
Coomansus parvus	214412861	20	436181	60425310	29.2863	10546	1274	0.033335	6054	539	21.6	4
Cruznema velatum	743580720	10.7778	1370342	189627197	19.0058	27851	1522	1.29373	7174	31.8	1.25	30000 (direct extraction)
Deladenus aridus	76014037	59.4282	95661	39179826	76.4236	5355	4569	0.06876	8444	573	21.5	1
Demaniella sp.	248788078	13.2742	440957	57085197	24.4399	9029	1454	0.072184	6715	1360	54.4	5
Desmolaimus sp.	219309028	19.4643	762049	8937440	26.4062	2118	597	0.027509	4006	1060	42.4	5
Dichromadora sp.	278696206	12.25	866621	23230179	10.1274	5181	769	0.049506	4390	1150	46	3
Diphtherophora sp.	470377179	11.4545	1158055	90761153	9.04074	16720	1248	0.039083	5575	555	19.8	2
Discolaimus major	86970964	43.0337	62346	66757773	40.4278	5716	11690	0.121873	16278	820	32.8	5
Distolabrellus veechi	274773053	2.69091	167551	178827513	6.7222	18268	6733	0.943203	12695	431	17.7	2
Ditylenchus sp. (direct extraction)	422606861	1.86597	677086	98073698	5.24685	7029	969	0.674752	28163	33.3	1.33	8794 (direct extraction)
Ditylenchus sp. (WGA)	464876118	6.4	1474458	36490497	14.6487	6062	569	0.674901	5469	515	20.6	10
Dorylaimoides thornei	90408912	46.6667	154756	50482521	51.3507	6800	4245	0.096221	8499	583	23.3	3
Ecphyadophora sp.	68140104	47.4035	45717	51839846	69.4557	3174	18538	0.373029	33176	621	24.8	3
Etamphidelus pieterloofi	199222491	19.1209	454601	40849982	31.4428	6658	1436	0.038621	6658	760	30.4	4
Eudorylaimus piceae	620790054	3.61095	2471208	2902441	19.3083	484	354	0.10313	5871	2.37	0.116	143 (direct extraction)
Filenchus acutus	93192863	26.4886	123484	31927551	61.3257	3412	3089	0.118957	12161	261	10.4	12
Geocenamus quadrifer	238554935	19.3761	889223	16439653	23.1559	3413	535	0.02702	4740	887	35.5	5
Halomonhystera disjuncta	274947517	17.2909	896113	27665030	21.0717	5547	541	0.388796	4539	553	22.1	6
Helicotylenchus digitiformis	524783560	6.75568	1097500	66724909	8.51784	13987	969	0.071867	4710	873	34.9	6
Hemicriconemoides parasinensis	202312645	11.8444	328718	70091946	35.6517	6136	2025	0.102694	15319	1200	48	3
Heterodera sturhani	434862980	2.94167	786323	134342333	12.3734	16171	1388	0.276811	9906	620	28	2
Iotonchus arcuatus	143552286	33.3698	157005	103792946	28.7436	8657	11169	0.136214	16493	444	18.9	1
Ironus dentifurcatus	382537143	11.725	1098474	43643511	17.536	8631	750	0.14981	4946	773	30.9	4
Longidorus juglans	131001426	29.4542	285287	34938838	28.1124	5836	1430	0.149308	5882	880	35.2	2
Mesocriconema ornatum	290605828	14.375	704799	57716221	12.9742	11377	1140	0.029399	5083	767	30.7	6
Mesorhabditis cf. monhystera	169199277	6.14267	65358	123804460	9.99441	13724	7583	0.347574	11260	675	25.8	2
Miconchus hopperi	331866905	15.8	1655393	32640153	10.018	1711	365	0.453195	50117	2.23	0.131	119 (direct extraction)
Mylonchulus hawaiiensis	216612756	22.3529	275720	136103297	20.4475	17056	5500	0.054793	9492	417	16.7	4
Ogma sp.	241566301	2.58987	428290	78827555	27.5249	7242	1522	0.201933	14606	847	33.9	4
Oxybelondira paraperplexa	144379735	26.2937	198657	77382342	25.4575	9960	4238	0.08499	9178	1240	49.6	5
Paractinolaimus indicus	238288139	17.9434	284731	109279136	16.6994	15756	2978	0.079394	7827	621	24.8	4
Paravulvus hartingii	184780221	16.662	486156	6306431	45.1313	1511	578	0.0179	3997	601	24	2
Plectus aquatilis	440416936	9.47463	1551984	17695055	21.3894	3726	478	0.030948	4551	21.6	541	6
Poikilolaimus oxycercus	173472882	3.46383	79082	116160295	11.1048	10415	8587	0.179148	15208	516	20.3	2
Pratylenchus scribneri	227074576	18.4737	620095	32727346	14.8858	6794	721	0.030306	4692	800	32	8
Prionchulus muscorum	138409429	35.2246	229932	89084041	30.0029	7466	8351	0.114036	18149	980	39.2	2
Prismatolaimus dolichurus	136649452	5.31105	154398	38795399	34.2723	4440	2575	0.295855	10857	202	8.1	3
Pristionchus quartusdecimus	224671810	3.44198	132232	128942556	10.4836	14701	5032	1.13214	10551	728	28.6	2
Prodorylaimus andrassyi	441330676	3.6015	1283859	13487902	46.7917	1354	478	0.082636	14586	2.22	0.12	293 (direct extraction)
Propanagrolaimus sp.	100450987	18.6333	141221	31915926	23.9679	3977	1711	0.889176	8587	499	19.4	5
Psedaphelenchus paraguangdaugonsis	65503328	30.3446	138415	19395321	83.9586	2071	944	0.157745	12453	293	11.7	10
Pseudacrobeles variabilis	86853201	39.9562	29937	77777211	42.5888	4443	23168	0.177705	25542	136	5.44	7
Pseudaphelenchus guangdangresis	43673158	41.8954	15990	37289379	79.7784	1015	59430	0.72844	75022	267	10.7	10
Rotylenchus zhongshanensis	386913930	17.6429	1781478	28870131	19.226	5980	422	0.056422	4667	442	16.8	5
Sectonema barbatoides	286114933	14.1142	665497	60125083	16.6157	11504	956	0.051427	5228	674	26.8	1
Thornia	207076066	22.4272	102718	176457570	17.4506	10352	23135	0.176811	28435	111	4.44	3
Trachactinolaimus nanjingensis	192166345	12.5554	369266	39759341	22.3499	3810	1125	0.347947	28434	1000	40	4
Trichodorus pakistanensis	294297939	15.1401	813684	45697592	13.7759	8398	834	0.097761	5434	1040	41.6	5
Tripyla glomerans	839987846	4.39784	2208272	47735086	6.85419	10398	673	0.026568	4204	608	24.3	6
Tripylina zhejiangensis	655779468	9.21667	2024626	171600434	5.8121	33537	1296	0.035668	5192	662	26.5	4
Trischistoma pellucidum	92428813	58.8119	83836	73097772	52.2972	5074	15973	0.147071	20973	920	36.8	3
Tylencholaimus nagauriensis	83526804	58.3162	108008	53181603	53.9349	5707	6776	0.084615	11952	656	26.2	5
Tylenchorhynchus microconus	203743977	7.875	354047	58515084	14.3367	9539	1512	0.047346	6585	535	19.6	2
Tylenchulus semipenetrans	397711279	11.4359	1768000	17149502	17.3349	3691	383	0.042761	4517	579	20.1	4
